# Haplotype analyses reveal novel insights into tomato history and domestication including long-distance migrations and latitudinal adaptations

**DOI:** 10.1101/2021.06.18.448912

**Authors:** Jose Blanca, David Sanchez-Matarredona, Peio Ziarsolo, J Montero-Pau, Esther van der Knaap, Maria José Díez, Joaquín Cañizares

**Author notes:** Author for correspondence: Jose Blanca.

## Abstract

A novel haplotype-based approach that uses Procrustes analysis and automatic classification was used to provide further insights into tomato history and domestication. Agrarian societies domesticated species of interest by introducing complex genetic modifications. For tomatoes, two species, one of which had two botanical varieties, are thought to be involved in its domestication: the fully wild *Solanum pimpinellifolium* (SP), the wild and semi-domesticated *S. lycopersicum* var. *cerasiforme* (SLC) and the cultivated *S. l.* var. *lycopersicum* (SLL). The Procrustes approach showed that SP evolved into SLC during a gradual migration from the Peruvian deserts to the Mexican rainforests and that Peruvian and Ecuadorian SLC populations were the result of more recent hybridizations. Our model was supported by independent evidence, including ecological data from the accession collection site and morphological data. Furthermore, we showed that photosynthesis-, and flowering time-related genes were selected during the latitudinal migrations.
