## Supplemental Table 1. Passport and morphological data for "Haplotype analyses reveal novel insights into tomato history and domestication including long-distance migrations and latitudinal adaptations"

Accession	Taxon	Country	Latitude	Longitude	Collecting_source	Morphological classification	fruit_elongation	fruit_shape	fruit_size	inflorescence	inflorescence_ordinal	leaf_type	leaflet_margin	peanut_fruit_shape	petal_position	petal_width	presence_of_irregular_inflorescence	ribbing	stem_hairiness	stem_width	stripy_fruit	style_curvature	style_exsertion
BGV006129	SP	ECU	-3.9519444444444445	-79.43555555555555	natural	sp_intermediate	1	1	1	3	3		1	0			0	1		1
BGV006167	SP	ECU	-3.717777777777778	-79.58027777777778		sp_intermediate	2	3	3	4	4	2	1	0	4	1	0	1	3	1		1	3
BGV006183	SP	ECU	-3.317222222222222	-79.80333333333333		sp_intermediate	1	1	1	4	4	1	1	0	4	1	0	1	3	1		1	4
BGV006186	SP	ECU	-3.3347222222222226	-79.69694444444445	disturbed	sp_intermediate	2	3	1	2	2	1	1	0	4	1	0	1	3	1		1	2
BGV006187	SP	ECU	-3.312222222222222	-79.6286111111111	disturbed												0
BGV006188	SP	ECU	-3.3180555555555555	-79.58805555555556	disturbed	sp_ec	1	2	1	1	1	1	1	1	4	1	0	1	3	1	1	1	2
BGV006192	SP	ECU	-2.5966666666666667	-79.4738888888889	disturbed	sp_ec	1	2	1	1	1	1	1	1	4	2	0	1	2	1	1	1	2
BGV006195	SP	ECU	-2.4683333333333333	-79.45277777777778		sp_intermediate	1	1	1	2	2	1	1	0	4	3	0	1	1	1	1	1	4
BGV006196	SP	ECU	-2.4683333333333333	-79.45277777777778		sp_pe	1	2	1	4	4	1	1	1	4	3	0	1	3	1		1	4
BGV006208	SP	ECU	-3.3080555555555553	-79.34805555555555	disturbed	sp_intermediate	1	1	1	1	1	1	1	0	3	2	0	1	3	1	2	1	2
BGV006211	SP	ECU	-3.3155555555555556	-79.35388888888889	natural	sp_intermediate	2	3	1	4	4	2		0	4	3	0	1	3	1		1	2
BGV006282	SP	PER	-5.995	-79.7175			1	1	1					0			0	1
BGV006327	SP	PER	-4.892222222222221	-80.37527777777777	natural_or_disturbed	sp_pe	1	1	1	4	4	1	2	0	4	3	0	1	1	1		1
BGV006329	SP	PER	-5.154166666666667	-80.16805555555555	natural_or_disturbed	sp_pe	2	3	1	4	4	1	1	0	4	3	0	1	1	1	2	1	4
BGV006332	SP	PER	-5.287222222222222	-79.95805555555556	natural_or_disturbed	sp_pe	1	2	1	4	4	1	1	1	4	3	0	1	1	1	2		4
BGV006333	SP	PER	-5.186944444444444	-80.62583333333333	natural	sp_intermediate	1	1	1	1	1	1		0			0	1	1	1
BGV006335	SP	PER	-5.2988888888888885	-79.94305555555556	natural	sp_pe	1	1	1			1	1	0	4	3	0	1		1	2		4
BGV006336	SP	PER	-5.329444444444444	-79.91833333333334	natural	sp_pe	2	3	1	4	4	1	2	0	4	3	0	1	1	1	1		4
BGV006337	SP	PER	-5.346111111111111	-79.84916666666666	disturbed	sp_pe	1	1	1	4	4	1	1	0	4	3	0	1	1	1	1	2	4
BGV006339	SP	PER	-5.435277777777778	-79.74361111111111	natural_or_disturbed	sp_pe	2	3	1	4	4	1	2	0	4	3	0	1	3	1	1	2	4
BGV006340	SP	PER	-5.433055555555556	-79.74222222222222			1	1	1	4	4	1	1	0	4	3	0	1	3	1	2	2	4
BGV006341	SP	PER	-5.281666666666666	-80.68416666666667	natural_or_disturbed	sp_pe	1	1	1					0	4	3	0	1	1	1	2	2	4
BGV006343	SP	PER	-5.322222222222222	-80.71361111111112													0
BGV006347	SP	PER	-5.278333333333333	-80.10583333333332	natural	sp_pe	1	2	1	4	4	1	2	1	4	3	0	1	2	1	2	2	4
BGV006348	SP	PER	-5.390555555555556	-80.05666666666666	natural	sp_pe	2	3	1	4	4	1	1	0	4	3	0	1	1	1	1	2	4
BGV006349	SP	PER	-5.44	-80.03166666666667	natural_or_disturbed	sp_pe	2	3	1	4	4	1	2	0	4	3	0	1	1	1	2	2	4
BGV006352	SP	PER	-5.553888888888888	-79.97805555555556	natural	sp_pe	1	1	1	4	4	1	2	0	4	3	0	1	1	1		2	4
BGV006353	SP	PER	-5.589166666666666	-79.97027777777778	natural	sp_pe	2	3	1	4	4	1	1	0	4	3	0	1	1	1		1	4
BGV006354	SP	PER	-5.598333333333333	-79.95166666666667	natural	sp_pe	1	1	1				1	0	4		0	1		1	2		4
BGV006355	SP	PER	-5.598333333333333	-79.95166666666667	natural_or_disturbed	sp_pe	2	3	1	4	4	1	1	0	4	3	0	1	3	1	1	1	4
BGV006356	SP	PER	-5.704166666666667	-79.88611111111112	natural_or_disturbed		1	1	1					0			0	1		1
BGV006357	SP	PER	-5.8180555555555555	-79.83305555555555	natural_or_disturbed	sp_intermediate	2	3	1			1	2	0			0	1		1
BGV006363	SP	PER	-5.995	-79.7175	disturbed		2	3	2	3	3	2	1	0	3	1	0	1		1	1	1	2
BGV006368	SP	PER	-5.995	-79.7175	disturbed	sp_intermediate	1	1	1	3	3	1	1	0			0	1	1	1
BGV006370	SP	PER	-4.8502777777777775	-80.84916666666666	disturbed	sp_pe	1	1	1	4	4	1	1	0	4	2	0	1	1	1	1	1	4
BGV006398	SP	PER	-5.433055555555556	-79.74222222222222	natural_or_disturbed	sp_pe	2	3	1	4	4		1	0	4	2	0	1	1	1		2	3
BGV006406	SP	PER	-5.589166666666666	-79.97027777777778	natural	sp_pe	1	2	2	4	4	2	1	1	4	3	0	1	1	1		1	4
BGV006413	SP	PER	-5.283333333333333	-80.68722222222223	natural_or_disturbed		1	1	1					0			0	1
BGV006426	SP	PER	-4.810277777777777	-80.2961111111111	natural	sp_pe	1	1	1	4	4	1	1	0	4	3	0	1	1	1		1	4
BGV006452	SP	PER	-5.144166666666667	-80.27888888888889	disturbed	sp_pe	2	3	1	4	4	1	1	0	4	3	0	1	2	1		2	2
BGV006454	SP	PER	-5.147500000000001	-80.27027777777778	natural	sp_pe	2	3	1	4	4	1	1	0	4	3	0	1	2	1		2	4
BGV006457	SP	PER	-5.171944444444445	-80.13861111111112	disturbed	sp_pe	1	1	1	4	4	1	1	0	4	3	0	1	1	1	2	2	4
BGV006458	SP	PER	-5.267222222222222	-80.10333333333332	natural												0
BGV006459	SP	PER	-5.372222222222222	-80.05722222222222	natural												0
BGV006461	SP	PER	-5.418611111111112	-80.03472222222221	natural_or_disturbed		2	3	1					0			0	1
BGV006462	SP	PER	-5.583055555555555	-79.96416666666667	natural_or_disturbed	sp_pe	1	2	1	4	4	1	1	1	4	3	0	1	1	1		2	4
BGV006464	SP	PER	-5.583055555555555	-79.96416666666667	natural_or_disturbed												0
BGV006465	SP	PER	-5.583055555555555	-79.96416666666667	disturbed		1	1	1					0			0	1		1
BGV006466	SP	PER	-5.5905555555555555	-79.96166666666667	natural		1	1	1					0			0	1		1
BGV006467	SP	PER	-5.922777777777778	-79.76472222222222	disturbed		1	1	1					0			0	1		1
BGV006468	SP	PER	-5.9944444444444445	-79.705	natural_or_disturbed							1	1				0		1
BGV006469	SP	PER	-5.9944444444444445	-79.705	natural_or_disturbed	sp_pe	1	1	1	4	4	1	1	0	3	3	0	1	1	1			4
BGV006470	SP	PER	-5.9944444444444445	-79.705	natural_or_disturbed	sp_pe	1	1	1	4	4	1	1	0	4	3	0	1	1	1	1		3
BGV006471	SP	PER	-5.9944444444444445	-79.705	natural_or_disturbed	sp_pe	2	3	1	4	4	1	1	0	4	3	0	1	1	1	1	1	3
BGV006472	SP	PER	-5.9944444444444445	-79.705	natural_or_disturbed	sp_intermediate	1	1	1	4	4			0	4	3	0	1	1	1	1	1
BGV006473	SP	PER	-5.9944444444444445	-79.705	natural_or_disturbed	sp_pe	1	2	1	4	4	1	1	1	4	3	0	1	1	1		2	4
BGV006474	SP	PER	-5.9944444444444445	-79.705	natural	sp_pe	1	2	1	4	4	1	1	1	4	3	0	1	1	1	1		4
BGV006476	SP	PER	-6.013888888888889	-79.67805555555556	natural_or_disturbed												0	1
BGV006477	SP	PER	-6.013888888888889	-79.67805555555556	natural_or_disturbed												0	1
BGV006478	SP	PER	-6.034722222222222	-79.67694444444444	natural_or_disturbed	sp_intermediate	1	1	1	3	3	2	2	0	4	2	0	1	1	1	1	1	2
BGV006485	SP	PER	-6.16	-79.70055555555555	natural_or_disturbed	sp_pe	2	3	1	3	3	2	1	0	4	3	0	1	1	1		1	4
BGV006492	SP	PER	-7.196666666666667	-79.42833333333334	disturbed	sp_pe	2	3	1	3	3	1	1	0	4	2	0	1	1	1		2	4
BGV006493	SP	PER	-7.196666666666667	-79.42833333333334	disturbed	sp_intermediate	1	1	1					0			0	1		1	2
BGV006498	SP	PER	-7.305833333333333	-79.44583333333334	disturbed	sp_intermediate	1	1	1					0	4		0	1		1	2
BGV006499	SP	PER	-7.3069444444444445	-79.44583333333334	natural_or_disturbed	sp_ec	1	2	1	2	2			1			0	1	1	1	1
BGV006500	SP	PER	-7.3069444444444445	-79.44583333333334	natural_or_disturbed	sp_pe	2	3	1	4	4	1	1	0	4	3	0	1	1	1		2	4
BGV006504	SP	PER	-7.319722222222222	-79.37027777777777	disturbed	sp_intermediate	1	1	1					0	4		0	1		1
BGV006508	SP	PER	-7.222222222222222	-79.21416666666667	disturbed	sp_intermediate	1	1	1			1	1	0	4	1	0	1	3	1	1		3
BGV006510	SP	PER	-7.222222222222222	-79.21416666666667	natural_or_disturbed	sp_intermediate	1	1	1	3	3		1	0			0	1	2	1	2
BGV006514	SP	PER	-7.2250000000000005	-78.97500000000001	disturbed	sp_ec	1	1	1			1	1	0			0	1	1	1
BGV006515	SP	PER	-7.2250000000000005	-78.97500000000001	disturbed		1	1	1					0			0	1		1
BGV006608	SP	PER	-5.108333333333333	-79.90833333333335	disturbed	sp_pe	1	1	1	4	4	1	1	0	4	3	0	1	1	1		2	4
BGV006609	SP	PER	-5.025	-79.89166666666668	natural_or_disturbed	sp_pe	2	3	1	4	4	1	1	0	4	3	0	1	1	1			4
BGV006638	SP	PER	-5.508333333333334	-80.50833333333334	disturbed	sp_pe	1	1	1	4	4	1	1	0	4	3	0	1	1	1	1	1	4
BGV006640	SP	PER	-4.919166666666667	-80.63527777777779	disturbed	sp_pe	1	1	1				1	0	4	2	0	1	1	1	2		4
BGV006642	SP	PER	-4.8872222222222215	-80.46055555555556	natural_or_disturbed	sp_pe	1	1	1	4	4	1	2	0	4	3	0	1	1	1		1	4
BGV006645	SP	PER	-4.888333333333333	-80.37027777777777	natural	sp_pe	2	3	1	4	4	1	2	0	4	2	0	1	1	1	2	1	4
BGV006657	SP	PER	-4.669166666666667	-79.89111111111112	disturbed	sp_intermediate	2	3	1	2	2	1	1	0	4	1	0	1	1	1		1	4
BGV006660	SP	PER	-4.706944444444445	-79.84805555555555	natural		2	3	1	4	4	1	1	0	4	1	0	1	3	1	2	1	4
BGV006661	SP	PER	-4.6722222222222225	-79.88805555555557	natural_or_disturbed	sp_pe	2	3	1	4	4	1	1	0	4	1	0	1	1	1		2	4
BGV006662	SP	PER	-4.706944444444445	-79.84805555555555	natural		1	1	1					0			0	1
BGV006690	SP	ECU	-4.143611111111111	-79.84722222222221	natural_or_disturbed	sp_intermediate	1	1	1	1	1	1	1	0			0	1	3	1
BGV006691	SP	ECU	-4.043611111111111	-79.68861111111111	natural_or_disturbed	sp_intermediate	1	1	2	3	3			0	4	3	0	1	3	1		1	4
BGV006712	SP	ECU	-3.3052777777777775	-79.35194444444444	disturbed	sp_intermediate	1	1	1	1	1	1	1	0	3	2	0	1	3	1		1	2
BGV006778	SP	ECU			semi-cultivated	sp_ec	1	2	2	4	4	1	1	1	3	1	0	1	1	1	1	1	4
BGV007060	SP	ECU	0.7616666666666667	-78.25166666666667	disturbed	sp_ec	1	2	3	1	1	2	1	1	4	2	0	1	1	1	1	1	2
BGV007063	SP	ECU	0.7466666666666666	-78.24361111111111	disturbed	sp_ec	1	2	3	1	1	2	1	1	3	2	0	1	1	1	1	1	2
BGV007065	SP	ECU	0.7466666666666666	-78.24361111111111	disturbed	sp_ec	1	2	3	1	1		1	1			0	1	1	1	1	1	2
BGV007066	SP	ECU	0.7466666666666666	-78.24361111111111		sp_ec	1	2	3	1	1	2	1	1	3	2	0	1	1	1	1	1	2
BGV007068	SP	ECU	0.7466666666666666	-78.24361111111111		sp_ec	1	2	3	1	1	2	1	1	2	2	0	1	1	1	1	1	2
BGV007069	SP	ECU	0.7466666666666666	-78.24361111111111		sp_ec			3	1	1	2	1			1	0	1	1	1	1	1	1
BGV007070	SP	ECU	0.7466666666666666	-78.24361111111111		sp_ec	1	2	3	1	1	2	1	1	4	2	0	1	1	1	1	1	2
BGV007072	SP	ECU	0.7466666666666666	-78.24361111111111		sp_ec	1	2	2	1	1	2	1	1			0	1	1	1	1
BGV007073	SP	ECU	0.7466666666666666	-78.24361111111111		sp_ec	1	2	2	1	1	2	1	1			0	1	1	1	1
BGV007076	SP	ECU	0.7886111111111112	-78.29222222222222	natural_or_disturbed	sp_ec	1	2	2	1	1	2	1	1			0	1	1	1	1
BGV007081	SP	ECU	0.7886111111111112	-78.29222222222222	natural_or_disturbed	sp_ec	1	2	1	1	1			1			0	1	1	1	1
BGV007085	SP	ECU	0.7886111111111112	-78.29222222222222	natural_or_disturbed	sp_ec	1	2	2	2	2	1	1	1	4	1	0	1	1	1	1	1	1
BGV007089	SP	ECU	0.8505555555555555	-78.42527777777778	disturbed	sp_ec	1	2	2	1	1		1	1			0	1	1	1	1
BGV007095	SP	ECU	0.8830555555555556	-78.5	semi-cultivated	sp_ec	1	2	1	1	1	1	1	1			0	1	1	1	1
BGV007100	SP	ECU	1.0630555555555556	-79.20138888888889	disturbed	sp_ec	1	2	2	1	1		1	1		1	0	1	1	1	1
BGV007103	SP	ECU	0.8752777777777778	-79.77527777777777	disturbed	sp_ec	1	2	1	3	3	2	1	1	3	2	0	1	2	1	1	1	2
BGV007104	SP	ECU	0.8752777777777778	-79.77527777777777	disturbed	slc_small	2	3	1	1	1	2	2	0	2	1	0	1	2	1	1	1	1
BGV007105	SP	ECU	0.8752777777777778	-79.77527777777777	disturbed					2	2	2	1		3	2	0		2	1		1	1
BGV007106	SP	ECU	0.8752777777777778	-79.77527777777777	disturbed	sp_ec	1	2	2	1	1	1	1	1	4	1	0	1	1	1	1	1	3
BGV007109	SP	ECU	0.9894444444444443	-79.53361111111111	disturbed		1	1	1	2	2	2	1	0	3	1	0	1	2	1		1	1
BGV007111	SP	ECU	0.995	-79.5611111111111	disturbed	sp_ec	1	2	1	2	2	2	2	1	3	2	0	1	2	1		1	3
BGV007112	SP	ECU	0.995	-79.5611111111111	disturbed		1	2	1	2	2	3	2	1	3	1	0	1	2	1		1	1
BGV007113	SP	ECU	0.995	-79.5611111111111	disturbed	sp_ec	1	2	2	2	2	3	2	1	3	1	0	1	1	1	1	1	2
BGV007118	SP	ECU	0.9933333333333333	-79.55555555555556		sp_ec	1	2	2	1	1	2	1	1	3	1	0	1	1	1		1	1
BGV007123	SP	ECU	0.9933333333333333	-79.55555555555556		sp_ec	1	2	2	1	1	3	1	1	3	1	0	1	1	1	1	1	1
BGV007126	SP	ECU	0.8583333333333333	-79.87555555555555	semi-cultivated	sp_ec	2	3	1			1	1	0			0	1	1	1
BGV007135	SP	ECU	-0.24722222222222223	-79.15527777777778	semi-cultivated	sp_ec	1	2		2	2	2	1	1	3	1	0	1	1	1		1	3
BGV007137	SP	ECU	-0.24416666666666667	-79.27777777777777		sp_ec	1	2		2	2	2	1	1	3	1	0	1	2	1	1	1	1
BGV007138	SP	ECU	-0.2438888888888889	-79.27416666666666		sp_ec	1	2		2	2	2	1	1	4	1	0	1	1	1	1	1	3
BGV007145	SP	ECU	-0.22194444444444444	-79.4888888888889	natural_or_disturbed	sp_ec	1	2	2	2	2	2	1	1	4	1	0	1	1	1	1	1	3
BGV007148	SP	ECU	-0.21027777777777779	-79.49944444444445	disturbed	sp_ec	1	2	2	2	2	2	1	1	4	1	0	1	1	1	1	1	3
BGV007149	SP	ECU	-0.18388888888888888	-79.52083333333333	disturbed	sp_ec	2	3	2	2	2	2	1	0	4	2	0	1	1	1	1	1
BGV007150	SP	ECU	-0.17833333333333332	-79.53194444444445	disturbed	sp_ec	2	3	2	1	1	1	1	0	4	2	0	1	2	1	1	1	3
BGV007151	SP	ECU	-0.12583333333333332	-79.58527777777778	natural_or_disturbed	sp_ec	3	4	3	2	2	2	1	0	4	1	0	1	1	1	1	1	3
BGV007152	SP	ECU	-0.08444444444444443	-79.68305555555555	semi-cultivated	sp_ec	1	2	2	1	1	1	1	1	3	1	0	1	1	1	1	1	3
BGV007155	SP	ECU	-0.0911111111111111	-79.75805555555556	natural_or_disturbed	sp_intermediate	2	3	2	3	3	1	1	0	4	1	0	1	1	1	1	1	3
BGV007156	SP	ECU	-0.0911111111111111	-79.75805555555556	natural_or_disturbed	sp_ec	1	2	3	1	1	1	1	1	4	2	0	1	1	1	1	1	3
BGV007158	SP	ECU	-0.09222222222222222	-79.76055555555556	disturbed	sp_ec	1	2	3	1	1	1	1	1	4	1	0	1	1	1	1	1	3
BGV007161	SP	ECU	0.005277777777777778	-79.88333333333334	disturbed	sp_ec	1	2	3	1	1	2	1	1	4	1	0	1	1	1	1	1	2
BGV007163	SP	ECU	0.005277777777777778	-79.88333333333334	disturbed	sp_ec	1	2	3	2	2	2	1	1		1	0	1	1	1	1	1
BGV007168	SP	ECU	0.035833333333333335	-79.95055555555555	disturbed												0
BGV007169	SP	ECU	0.035833333333333335	-79.95055555555555	disturbed	sp_ec	1	2	3	2	2	2	1	1	4	1	0	1	1	1	1	1	2
BGV007181	SP	ECU	0.07111111111111111	-80.05694444444444	disturbed	sp_ec	1	2	3	2	2	2	1	1	4	1	0	1	1	1	1	1	3
BGV007183	SP	ECU	0.012222222222222223	-80.08972222222222	disturbed	sp_ec	1	2	3	1	1	2	1	1	4	2	0	1	1	1	1	1	3
BGV007184	SP	ECU	0.012222222222222223	-80.08972222222222	disturbed	sp_ec	1	2	3	1	1	2	1	1	3	1	0	1	1	1	1	1	3
BGV007188	SP	ECU	0.012222222222222223	-80.08972222222222	disturbed	sp_ec	1	2	2	2	2	1	1	1	3	1	0	1	1	1	1	1	2
BGV007189	SP	ECU	0.012222222222222223	-80.08972222222222	disturbed	sp_ec	1	2	3	1	1	2	1	1	3	2	0	1	1	1	1	1	3
BGV007191	SP	ECU	-0.04805555555555555	-80.1363888888889	disturbed												0
BGV007194	SP	ECU	-0.12555555555555556	-80.21694444444445	natural_or_disturbed	sp_ec	1	2	3	1	1	2	1	1	3	1	0	1	1	1	1	1	2
BGV007198	SP	ECU	-0.3011111111111111	-80.32916666666667	weed_or_semi-cultivated	sp_ec	1	2		2	2	2	1	1	4	1	0	1	1	1	1	1	3
BGV007200	SP	ECU	-0.3297222222222222	-80.34583333333333	disturbed	sp_ec	1	2	2	1	1	1	1	1	4	1	0	1	1	1	1	1	3
BGV007201	SP	ECU	-0.4230555555555556	-80.44805555555556	natural_or_disturbed	sp_ec			2	2	2	1	1		4	1	0	1	1	1	1	1	3
BGV007202	SP	ECU	-0.4325	-80.45305555555557	natural_or_disturbed	sp_ec	1	2	3	1	1	2	2	1	4	1	0	1	1	1	1	1	2
BGV007203	SP	ECU	-0.4494444444444445	-80.45111111111112	disturbed												0
BGV007208	SP	ECU	-0.7133333333333333	-80.41666666666667	disturbed	sp_ec	1	1	2	2	2	2	3	0	4	1	0	1	1	1	1	1	3
BGV007210	SP	ECU	-0.7133333333333333	-80.41666666666667	disturbed	sp_ec	1	1	2	1	1	2	1	0	4	1	0	1	1	1	1	1	3
BGV007214	SP	ECU	-0.7133333333333333	-80.41666666666667	disturbed	sp_ec	1	2	3	1	1			1			0	1	1	1
BGV007215	SP	ECU	-0.7133333333333333	-80.41666666666667	disturbed	sp_ec	1	2	2	1	1			1	3	1	0	1	1	1	1	1	1
BGV007217	SP	ECU	-0.7133333333333333	-80.41666666666667	disturbed	slc_ec	2	3	3					0			0	1	1	1
BGV007219	SP	ECU	-0.7133333333333333	-80.41666666666667	disturbed	sp_ec	2	3	3	1	1		1	0	3	1	0	1	1	1		1	3
BGV007222	SP	ECU	-0.8288888888888889	-80.49444444444444	natural_or_disturbed	sp_ec	1	2	3	1	1	2	3	1	4	1	0	1	1	1		1	2
BGV007225	SP	ECU	-0.86	-80.46944444444445	semi-cultivated	sp_ec	1	2	2	1	1	2	1	1	4	3	0	1	1	1	1	1	4
BGV007228	SP	ECU	-0.9744444444444444	-80.63833333333334	disturbed												0
BGV007230	SP	ECU	-0.9744444444444444	-80.63833333333334	disturbed	sp_intermediate				3	3	1	1		3	1	0		2	1		1	2
BGV007232	SP	ECU	-0.9744444444444444	-80.63833333333334	disturbed	sp_intermediate	2	3	2	2	2		1	0	4	2	0	1	2	1		1	2
BGV007233	SP	ECU	-0.9744444444444444	-80.63833333333334	disturbed	sp_ec	1	2	3	1	1	1	1	1	4	2	0	1	1	1	1	1	2
BGV007243	SP	ECU	-1.0705555555555555	-80.18555555555555	semi-cultivated		1	2	3	0		1	1	1	4	3	1	1	1	1	1	1	3
BGV007244	SP	ECU	-1.0719444444444444	-80.18111111111112	disturbed												0
BGV007250	SP	ECU	-1.0430555555555556	-80.08805555555556		sp_ec	2	3	3	1	1	1	1	0	4	3	0	1	1	1	1	1	3
BGV007255	SP	ECU	-1.0408333333333335	-80.08638888888889		sp_ec	1	2	3	1	1			1			0	1	1	1	1
BGV007257	SP	ECU	-1.048888888888889	-80.09027777777777		sp_ec	1	2	3	1	1	1	1	1	4	1	0	1	1	1		1	3
BGV007261	SP	ECU	-1.3383333333333332	-80.70027777777779	weed_or_semi-cultivated												0
BGV007264	SP	ECU	-1.3383333333333332	-80.70027777777779		sp_ec	2	3	3	2	2		1	0	4	2	0	1	1	1		1	3
BGV007269	SP	ECU	-1.5891666666666668	-80.84166666666667	disturbed												0
BGV007271	SP	ECU	-1.5891666666666668	-80.84166666666667		sp_ec	1	2	3	0		2	1	1			1	1	1	1	1
BGV007272	SP	ECU	-1.5891666666666668	-80.84166666666667	disturbed	sp_ec	1	2	3	1	1	1	1	1	4	2	0	1	1	1		1	3
BGV007273	SP	ECU	-1.5891666666666668	-80.84166666666667	disturbed												0
BGV007276	SP	ECU	-1.6980555555555557	-80.78027777777778	natural_or_disturbed	sp_ec	2	3	2	1	1		1	0		1	0	1	1	1		1	3
BGV007278	SP	ECU	-2.2533333333333334	-80.78888888888889	disturbed												0
BGV007279	SP	ECU	-2.268611111111111	-80.75527777777778	disturbed	sp_ec	1	1	1	2	2	1	1	0	4	1	0	1	1	1	1	1	2
BGV007284	SP	ECU	-2.415	-80.40694444444445	natural_or_disturbed												0		1
BGV007287	SP	ECU	-2.1166666666666667	-79.6	disturbed	sp_ec	1	2	2	3	3	3	1	1	3	1	0	1	1	1		1	2
BGV007298	SP	ECU	-2.6666666666666665	-79.61666666666666	disturbed												0
BGV007300	SP	ECU	-2.6666666666666665	-79.61666666666666		slc_small	4	5	4	2	2	3	1	0	2	1	0	1	2	1	1	1	1
BGV007303	SP	ECU	-2.9805555555555556	-79.72694444444444		sp_intermediate	1	1	1	3	3	1	1	0	4	1	0	1	1	1		1	4
BGV007307	SP	ECU	-2.9805555555555556	-79.72694444444444		sp_intermediate	1	1	1	3	3	2	1	0	4	1	0	1	2	1		1	4
BGV007308	SP	ECU	-2.9805555555555556	-79.72694444444444		sp_intermediate	1	1	1	4	4	1	1	0	4	1	0	1	1	1		1	4
BGV007339	SP	ECU	-3.3227777777777776	-79.83222222222221	semi-cultivated	sp_pe	1	1	1	4	4	1	1	0	4	3	0	1	2	1	1	1	3
BGV007345	SP	ECU	-3.3280555555555553	-79.78888888888889		sp_pe	1	1	1	4	4	1	1	0	4	3	0	1	3	1		1	3
BGV007349	SP	ECU	-3.3213888888888885	-79.71638888888889		sp_intermediate	1	1	2	4	4	2	1	0	3	1	0	1	1	1		1	2
BGV007350	SP	ECU	-3.3213888888888885	-79.71638888888889		sp_intermediate	2	3	2	4	4	1	1	0			0	1	3	1	1
BGV007355	SP	ECU	-3.3238888888888884	-79.67111111111112												2	0		3
BGV007356	SP	ECU	-3.3241666666666663	-79.66277777777778	disturbed												0
BGV007358	SP	ECU	-3.3241666666666663	-79.66277777777778	disturbed	sp_intermediate	2	3	2	4	4	1	1	0	4	1	0	1	3	1		1	3
BGV007359	SP	ECU	-3.3241666666666663	-79.66277777777778	disturbed		1	1	1	4	4		1	0	4	2	0	1	3	1		2	3
BGV007361	SP	ECU	-3.3241666666666663	-79.66277777777778		sp_intermediate	1	1	2	4	4	1	1	0	4	1	0	1	3	1	1	1	3
BGV007364	SP	ECU	-3.324722222222222	-79.6588888888889	natural_or_disturbed	sp_intermediate	1	1	1	4	4	2	1	0	4	1	0	1	3	1		1	3
BGV007366	SP	ECU	-3.328333333333333	-79.60805555555555	natural_or_disturbed	sp_intermediate	1	1	1	4	4	1	1	0	3	2	0	1	3	1		1	2
BGV007944	SP	PER	-6.741666666666667	-79.64166666666668			1	1	1					0			0	1		1
BGV007945	SP	PER	-7.158333333333334	-79.44166666666668			1	1	1					0			0	1		1
BGV007947	SP	PER	-7.258333333333334	-79.125		sp_intermediate	1	1	1	3	3		1	0	3	2	0	1	1	1
BGV007949	SP	PER	-7.175000000000001	-79.025			2	3	1	1	1	2	2	0			0	1	2	1
BGV007991	SP	PER	-13.058333333333334	-72.025		slc_small	2	3	1	1	1	2	2	0	3	1	0	1	2	1		1	2
BGV007992	SLC	PER	-13.008333333333333	-72.54166666666667			2	3	3	3	3	3	2	0	3	2	0	1	2		1	1	2
BGV007993	SP	PER				sp_intermediate	1	1	1	1	1	1	2	0			0	1	1	1
BGV007994	SP	PER					1	1	1	1	1	3	1	0			0	1	3	1
BGV007995	SP	PER					1	1	1	1	1			0			0	1	3	1
BGV007996	SP	PER				sp_intermediate	1	1	1	3	3	1	1	0			0	1	3	1
BGV007997	SP	PER				sp_intermediate	1	1	1	3	3	3	2	0	4	2	0	1	1	1		1	3
BGV007998	SP	PER					1	1	1	1	1			0			0	1	2	1
BGV008001	SP	PER	-13.008333333333333	-72.54166666666667		sp_ec	1	1	1	1	1		2	0	4	2	0	1	1	1		1	3
BGV008004	SP	PER				slc_small	1	1	1	1	1		2	0	2	1	0	1	1	1		1	2
BGV008031	SP	ECU	-1.475	-80.10833333333333	disturbed												0
BGV008048	SP	ECU				sp_ec	1	1	1	1	1	1	1	0	4	1	0	1	1	1	1	1	3
BGV009292	SP	ECU	-0.6366666666666666	-90.39750000000001	disturbed	sp_ec	1	2	2	1	1	2	1	1	3	1	0	1	1	1	1	1	3
BGV009300	SP	ECU	-0.6588888888888889	-90.28		sp_ec	2	3	1	1	1	3	1	0	3	1	0	1	1	1	1	1	3
BGV009304	SP	ECU	-0.5277777777777778	-90.32249999999999	disturbed	sp_ec	1	2	2	1	1	2	1	1	2	2	0	1	1	1	1	1	3
BGV009310	SP	ECU	-0.5613888888888889	-90.33361111111111		sp_ec	1	2	2	1	1	2	1	1	2	2	0	1	1	1	1	1	3
BGV013715	SP	PER	-9.931944444444444	-78.22083333333333		sp_pe	1	1	1	4	4	1	1	0	4	3	0	1	1	1	2	1	3
BGV013717	SP	PER	-14.825555555555555	-74.95555555555556	disturbed	sp_intermediate	1	1	1	4	4	1	1	0	4	1	0	1	1	1	2	1	1
BGV013720	SP	PER	-14.580277777777777	-74.88722222222223	disturbed	sp_intermediate	1	1	1	3	3	1	1	0	3	2	0	1	1	1		1	3
BGV013721	SP	PER	-14.564444444444446	-74.845	disturbed												0
BGV013723	SP	PER	-14.552777777777779	-74.81611111111111	natural_or_disturbed	sp_intermediate	1	1	1					0			0	1		1	2
BGV013798	SP	PER	-17.889166666666664	-70.97972222222222			1	1	1					0			0	1		1
BGV015382	SP	PER	-5.885555555555555	-78.17611111111111		sp_intermediate	1	2	1	3	3	1	1	1	4	1	0	1	1	1	1	1	4
GLP-05	SP	ECU			natural	sp_ec	1	1	1	2	2	2	1	0	3	2	0	1	1	1	1	1	3
GLP-07	SP	ECU				sp_ec	2	3	1	1	1	2	1	0	3	2	0	1	1	1	1	1	3
LA2182	SP	PER	-5.930833333333334	-78.66277777777778	disturbed	sp_intermediate	1	2	1	1	1			1	4	1	0	1	2	1	2	2	3
LA2188	SP	PER	-5.991666666666667	-78.19166666666668	disturbed	sp_intermediate	1	1	2	3	3	1	1	0	4	1	0	1	1	1	2	1	3
PE-73	SP	PER				sp_pe	1	1	1	3	3	2		0	3	2	0	1	1	1		2	3
PE-74	SP	PER					1	1	1	1	1	2		0			0	1	3	1
PT-218	SP	PER	-7.220833333333333	-79.18083333333334	natural_or_disturbed		1	1	1					0			0	1		1
PT-259	SP	PER	-7.214166666666667	-78.77666666666667	natural_or_disturbed		1	1	1					0			0	1		1
PT-261	SP	PER	-7.2175	-78.78805555555556	natural_or_disturbed		1	1	1					0			0	1		1
PT-31	SP	PER			disturbed	sp_intermediate	1	1	1					0			0	1		1	2
PT-43	SP	PER			disturbed	sp_intermediate	1	1	1				1	0			0	1		1	2
PT-53	SP	PER			disturbed	sp_intermediate	2	3	1	3	3	1	1	0	4	2	0	1	3	1		1	2
PT-60	SP	PER			disturbed	sp_intermediate	1	1	1	3	3	1	1	0	4	1	0	1	3	1		1	1
T-46	SP	PER			disturbed	sp_pe	1	1	2	4	4	1	1	0			0	1	1	1	2
BGV005895	SLC	ECU	-4.041666666666667	-78.89166666666668	weed_or_semi-cultivated	slc_small	1	1	4	1	1	3	2	0	1	1	0	1	2	1	1	1	1
BGV005912	SLC	ECU	-3.841666666666667	-78.75833333333334		slc_big	3	4	4	1	1	3	2	0	1	2	0	4	2		1	1	2
BGV006225	SLC	ECU	-3.5083333333333333	-78.50833333333334		slc_ec	1	2	4	3	3	3	3	1	2	1	0	1	1	1	1	1	1
BGV006229	SLC	ECU	-3.063055555555555	-78.4863888888889		slc_ec	3	4	4	0		2	2	0	3	1	1	1	1	1	1	1	1
BGV006230	SLC	ECU	-3.063055555555555	-78.4863888888889		slc_ec	3	4	4	2	2	3	3	0	3	2	0	1	1	1	1	1	2
BGV006231	SLC	ECU	-2.481388888888889	-78.16194444444444		slc_ec	3	4	4	2	2			0	3	1	0	3	2	1	1	1	2
BGV006232	SLC	ECU	-2.6125000000000003	-78.2225			2	3	2				2	0			0	1
BGV006234	SLC	ECU	-4.026944444444444	-78.88277777777778		slc_small	1	2	3	1	1	3	2	1	3	2	0	1	2	1	1	1	1
BGV006235	SLC	ECU	-3.063055555555555	-78.4863888888889		slc_small	3	4	4	1	1	3	2	0	3	1	0	1	2	1	1	1	1
BGV006753	SLC	ECU	-0.9116666666666667	-77.80722222222222	semi-cultivated_or_cultivated		3	4	4	1	1	3	3	0	2	2	0	4	1	1	1	1	1
BGV006767	SLC	ECU	-0.9572222222222222	-77.81583333333333	natural_or_disturbed	slc_small	2	3	1	1	1	3	2	0	2	1	0	1	2	2	1	1	2
BGV006768	SLC	ECU	-1.0350000000000001	-77.78583333333333	natural_or_disturbed		3	4	4	1	1	3	3	0	1	1	0	1	1	2	1	1	2
BGV006775	SLC	ECU	-1.0361111111111112	-77.69111111111111	disturbed	slc_small	1	2	2	1	1	3	3	1	3	1	0	1	2	1	1	1	2
BGV006777	SLC	ECU	-1.0361111111111112	-77.69111111111111	semi-cultivated		1	1	4	2	2	3	3	0	2	1	0	1	1	1	1	1	2
BGV006779	SLC	ECU	-1.0466666666666669	-77.79527777777777	semi-cultivated	slc_ec	1	2	5	1	1	3	3	1	4	1	0	1	1	1	1	1	2
BGV006792	SLC	ECU	-1.0672222222222223	-77.78916666666666	semi-cultivated		2	3	4	1	1	3	3	0	2	1	0	1	1	1	1	1	2
BGV006806	SLC	ECU	-1.1227777777777779	-77.82055555555556	semi-cultivated	slc_ec	2	3	4	2	2	1	2	0	3	1	0	1	1	2	1	1	1
BGV006825	SLC	ECU	-1.2377777777777779	-77.88027777777778	semi-cultivated	sll	3	4	5	1	1	3	3	0	3	2	0	4	1	1	1	1	3
BGV006828	SLC	ECU	-1.3183333333333334	-77.8888888888889	semi-cultivated	slc_ec	3	4	4	1	1	2	2	0	3	2	0	3	1	1	1	1	2
BGV006852	SLC	ECU	-1.7002777777777778	-77.8425	semi-cultivated	slc_big	3	4	5	2	2	2	2	0	1	1	0	4	2	2	1	1	2
BGV006859	SLC	ECU	-1.723888888888889	-77.88055555555555	semi-cultivated	sp_ec	1	2	3	1	1		1	1	3	1	0	1	1	1	1	1	3
BGV006865	SLC	ECU	-1.8091666666666668	-77.82916666666667	semi-cultivated	slc_ec	1	1	2	4	4	2	3	0			0	1	1	1	1
BGV006867	SLC	ECU	-1.8505555555555557	-77.82249999999999	semi-cultivated	slc_small	2	3	3	2	2	2	2	0	1	2	0	1	2	1		1	2
BGV006881	SLC	ECU	-2.303611111111111	-78.11888888888888	semi-cultivated_or_cultivated	slc_ec	1	2	4	3	3	3	2	1	1	1	0	1	1	1	1	1	1
BGV006896	SLC	ECU	-2.450555555555556	-78.16972222222223	semi-cultivated_or_cultivated	slc_ec	1	2	4	3	3	3		1	3	1	0	1	1	1	1	1	1
BGV006899	SLC	ECU	-2.542222222222222	-78.16666666666667	semi-cultivated	slc_ec	3	4	4	3	3	2	2	0	3	1	0	2	1	1		1	1
BGV006901	SLC	ECU	-2.542222222222222	-78.16666666666667	semi-cultivated_or_cultivated	slc_ec	3	4	4	3	3	2	1	0	4	2	0	1	1	2	1	1	2
BGV006904	SLC	ECU	-2.615277777777778	-78.19833333333334	cultivated	sp_ec	1	2	4	3	3	3	2	1	4	2	0	1	2	1	1	1	2
BGV006906	SLC	ECU			semi-cultivated_or_cultivated	slc_ec	1	2	4	3	3	3	2	1	3	1	0	1	1	1	1	1	3
BGV006907	SLC	ECU	-2.6205555555555557	-78.19861111111112	semi-cultivated_or_cultivated	slc_ec	3	4	4	2	2			0	3	2	0	2	1	1	1	1	2
BGV006910	SLC	ECU	-2.7516666666666665	-78.30472222222222	semi-cultivated_or_cultivated	sp_ec	1	2	4	2	2	2	1	1	3	1	0	1	1	1		1	2
BGV006927	SLC	ECU	-3.666111111111111	-78.61027777777777	semi-cultivated		3	4	5	0		3	3	0	1	2	1	3	3	2	1	1	1
BGV006931	SLC	ECU	-3.6705555555555556	-78.61222222222221	semi-cultivated_or_cultivated	slc_big	3	4	4	0		3	2	0	1	2	1	1	2	2	1	1	1
BGV006934	SLC	ECU	-3.788333333333333	-78.75138888888888	semi-cultivated_or_cultivated	slc_big	3	4	5	0		3	2	0	1	1	1	2	2	1	1	1	1
BGV007015	SLC	ECU	-1.3983333333333332	-78.38388888888889	semi-cultivated		3	4	4	0		3	2	0	3	1	1	1	2	2	1	1	2
BGV007017	SLC	ECU	-1.4044444444444444	-78.30083333333333	semi-cultivated_or_cultivated		3	4	4	0		3	2	0	4	1	1	2	2	2	1	1	1
BGV007023	SLC	ECU	-2.388888888888889	-78.16972222222223		slc_small	3	4	4	2	2	2	2	0	2	1	0	2	2	1		1	1
BGV012639	SLC	ECU	-2.7416666666666667	-79.92500000000001		slc_ec	2	3	4	1	1	3	2	0	4	2	0	1	1	1	1	1	1
BGV007981	SLC	PER	-9.041666666666666	-74.49166666666667		sll	3	4	5	0		3	3	0	3	1	1	4	1		1	1
BGV007982	SLC	PER	-9.041666666666666	-74.49166666666667		slc_big	3	4	4	1	1	3	4	0	1	1	0	4	2		1	1	1
BGV007989	SLC	PER	-13.641666666666666	-72.92500000000001		slc_small	3	4	4	1	1	3	2	0	3	2	0	1	2	2	1	1	1
BGV007990	SLC	PER					2	3	5	3	3	3	1	0		2	0	1	2	2	1	1
BGV008036	SLC	PER			disturbed	slc_small	2	3	4	1	1	3	3	0	3	1	0	1	2		1	1	1
BGV008037	SLC	PER			cultivated	slc_small	1	1	4	1	1	3	2	0	3	2	0	1	2	1	1	1	1
BGV008041	SLC	PER			disturbed	slc_small	4	5	4	2	2	3	2	0	3	1	0	1	2	2	1	1	1
BGV008042	SLC	PER			disturbed		3	4	2	2	2	3	2	0	3	1	0	1	1	2	1	1	2
BGV008044	SLC	PER															0
BGV008060	SLC	PER	-10.575	-75.49166666666667		slc_big	3	4	4	1	1	3	4	0	1	1	0	3	3	1	1	1	2
BGV008065	SLC	PER_N	-6.508333333333334	-76.35833333333333	market	slc_big	3	4	5	1	1	3	2	0	1	1	0	3	2	2	1	1	1
BGV008069	SLC	PER	-8.125	-79.04166666666667			4	5	4	1	1	2	2	0	1	2	0	1	1	1	1	1	1
BGV008077	SLC	PER			disturbed	sll	3	4	4	0		3	2	0	3	2	1	3	1	2	1	1	1
BGV008095	SLC	PER_N	-6.1416666666666675	-77.09166666666667	semi-cultivated	slc_big	3	4	4	0		3	3	0	1	1	1	2	2	2	1	1	1
BGV008096	SLC	PER_N	-6.191666666666667	-76.84166666666667	disturbed												0
BGV008098	SLC	PER_N	-6.358333333333333	-76.65833333333335	semi-cultivated	slc_big	3	4	4	0		3	3	0	1	1	1	1	2	2	1	1	2
BGV008100	SLC	PER	-5.908333333333334	-77.79166666666667	cultivated	slc_big	3	4	5	2	2	3	3	0	1	1	0	2	2	2	1	1	1
BGV008106	SLC	PER	-14.254444444444445	-69.22500000000001	semi-cultivated	slc_big	3	4	4	0		3	2	0	2	2	1	1	2	2	1	1	1
BGV008108	SLC	PER			disturbed	slc_small	2	3	3	0		3	3	0	3	2	1	1	2	1	1	1	1
BGV008109	SLC	PER			disturbed	slc_small	1	1	2	1	1	3	2	0	3	2	0	1	2	2	1	1	1
BGV008189	SLC	PER	-9.291666666666666	-79.99166666666667			2	3	3	0		3	2	0		2	1	1	2	2	1	1
BGV012625	SLC	PER				sll	3	4	5	0		3	2	0	3	1	1	1	1	2	1	1	2
BGV012640	SLC	PER	-13.558333333333334	-72.625		slc_small	3	4	4	1	1	3	2	0	1	1	0	1	2	1	1	1	1
BGV013156	SLC	PER	-11.982777777777779	-76.7675		slc_big	3	4	2	0		3	2	0	1	1	1	2	1	2	1	1	1
BGV013161	SLC	PER_N	-6.2250000000000005	-76.85833333333333		slc_small	3	4	4	1	1	2	3	0	2	1	0	1	2		1	1	1
BGV013163	SLC	PER	-13.608333333333333	-70.45833333333334		sp_ec	1	2	3	4	4	1	1	1	2	1	0	1	1	1		1	2
BGV013945	SLC	PER	-13.075	-71.17500000000001		sll	3	4	4	0		3	3	0	3	2	1	1	1	2	1	1
BGV013946	SLC	PER_N	-6.058333333333334	-76.97500000000001		slc_big	3	4	4	0		3	4	0	1	1	1	2	2	2	1	1	1
L00150	SLC	PER															0
LA-2309	SLC	PER_N			disturbed												0
BGV015725	SLC	PER_N	-6.052222222222222	-76.94027777777778	semi-cultivated	slc_big	4	5	4	2	2	3	3	0	1	1	0	1	2	2	1	1	1
BGV015731	SLC	PER_N	-6.147500000000001	-76.83833333333332	semi-cultivated	slc_small	2	3	4	2	2	3	4	0	2	1	0	1		1	1	1	1
BGV016050	SLC	PER_N	-6.3149999999999995	-76.70111111111112	cultivated	slc_big	3	4	5	2	2	3	3	0	2	1	0	2	2	2	1	1	2
BGV015726	SLC	PER_N	-6.526111111111111	-76.30111111111111	semi-cultivated	slc_big	3	4	5	1	1	3	3	0	1	1	0	2	2	2	1	1	1
BGV016051	SLC	PER_N	-6.420277777777778	-76.5175	semi-cultivated_or_cultivated	sll	3	4	5	0		3	2	0	2	1	1	2	2	2	1	1	2
BGV016052	SLC	PER_N	-6.433611111111111	-76.5075	cultivated	slc_big	3	4	4	1	1	3	3	0	3	1	0	3	2	2	1	1	2
BGV016053	SLC	PER_N	-6.449166666666667	-76.47277777777778	cultivated	slc_big	3	4	4	0		3	4	0	1	1	1	1	2	2	1	1	1
BGV015734	SLC	PER_N	-6.449166666666667	-76.47277777777778	cultivated	sll	3	4	5	0		3	4	0	2	1	1	4	2	1	1	1	1
BGV016054	SLC	PER_N	-6.4494444444444445	-76.47166666666666	cultivated	slc_big	3	4	5	2	2	3	2	0	3	1	0	3	2	2	1	1	1
BGV016055	SLC	PER_N	-6.4494444444444445	-76.47166666666666	cultivated	slc_big	3	4	5	1	1	3	3	0	3	1	0	3	2	2	1	1	1
BGV016056	SLC	PER_N	-6.437777777777778	-76.58055555555555	cultivated	slc_big	3	4	5	1	1	3	2	0	2	1	0	2	2	2	1	1	1
BGV015727	SLC	PER_N	-6.3244444444444445	-76.68305555555555	cultivated	slc_big	3	4	5	1	1	3	2	0	2	1	0	3	2	2	1	1	2
BGV004584	SLC	COL	20.191666666666666	-98.05833333333334		slc_big	1	1	5	0		3	2	0	2	2	1	1	2	2	1	1	1
BGV007901	SLC	MEX	20.175	-96.05833333333334	natural_or_disturbed	slc_small	1	1	2	2	2	3	3	0	3	3	0	1	3	2	1	1	1
BGV007902	SLC	MEX	21.058333333333334	-98.50833333333334	market	slc_small	1	1	2	2	2	3	2	0	3	2	0	1	2	2	1	1	1
BGV007908	SLC	MEX	21.141666666666666	-98.42500000000001	weed_or_semi-cultivated	slc_small	1	1	2	1	1	3	2	0	2	2	0	1	2	1	1	1
BGV007909	SLC	MEX	21.90833333333333	-99.15833333333335	natural_or_disturbed	slc_small	1	2	3	1	1	3	2	1	2		0	1	2	2		1	1
BGV007910	SLC	MEX	21.991666666666667	-98.99166666666667	natural_or_disturbed	slc_small	1	2	3	3	3	3	1	1	2	1	0	1	2	1		1	1
BGV007911	SLC	MEX	21.258333333333333	-99.125	natural_or_disturbed	slc_small	1	2	3	1	1	3	2	1	3	2	0	1	2			1	1
BGV007918	SLC	MEX	21.341666666666665	-99.04166666666667	natural_or_disturbed	slc_small	2	3	2	2	2	3	2	0	3	2	0	1	2	2		1	1
BGV007920	SLC	MEX	21.208333333333332	-99.54166666666667	semi-cultivated		1	2	4	0		3	2	1	3	2	1	1	2	2	1	1	1
BGV007921	SLC	MEX	24.724999999999998	-107.79166666666667	natural_or_disturbed	slc_small	1	2	3	1	1	3	2	1	3	1	0	1	2	1	1	1	1
BGV007927	SLC	MEX	25.758333333333333	-108.825	natural_or_disturbed	slc_small	4	5	2	1	1	3	2	0	3	2	0	1	2		1	1	1
BGV007928	SLC	MEX	25.708333333333332	-109.025	disturbed	slc_small	2	3	1	2	2	3	2	0	2	1	0	1	1	1		1	1
BGV007929	SLC	MEX	25.974999999999998	-109.34166666666667	natural_or_disturbed	slc_small	2	3	1	2	2	3	3	0	3	1	0	1	1	1	1	1	2
BGV007930	SLC	MEX	26.058333333333334	-109.375	natural_or_disturbed	slc_small	1	1	1	2	2	3	3	0	2	2	0	1	2	1		1	1
BGV007931	SLC	MEX	22.391666666666666	-105.45833333333334	natural_or_disturbed	slc_small	1	1	1	1	1	3	2	0	3	2	0	1	1	1	1	1	1
BGV007933	SLC	MEX	21.808333333333334	-105.34166666666667	natural_or_disturbed	slc_small	1	1	2	1	1	2	2	0	3	1	0	1	1	1		1	1
BGV007934	SLC	MEX	21.808333333333334	-105.34166666666667	natural_or_disturbed	slc_small	1	1	2	0		2	2	0	2	1	1	1	2	1	1	1	1
BGV007935	SLC	MEX			natural_or_disturbed												0
BGV008051	SLC	MEX	20.458333333333332	-90.025	disturbed	slc_small	2	3	2	1	1	3	2	0	2	2	0	1	2	1	1	1	1
BGV008058	SLC	MEX	19.041666666666668	-96.24166666666667	natural	sp_ec	1	2	3	1	1	2	2	1	3	2	0	1	1	1	1	1	2
BGV008061	SLC	MEX	16.858333333333334	-99.90833333333335		sll	3	4	4	0		3	2	0	2	1	1	2	2	2	1	1	2
BGV008067	SLC	MEX	22.224999999999998	-97.85833333333333	market	slc_small	1	2	3	1	1	3	2	1	2	1	0	1	2	1	1	1	1
BGV008070	SLC	MEX	4.491666666666667	-76.30833333333334		slc_small	1	1	2	1	1	3	2	0	2	2	0	1	2	1	1	1	1
BGV008110	SLC	COL	10.025	-84.22500000000001	semi-cultivated	slc_small	2	3	2	2	2	3	2	0	2	1	0	1	2	2	1	1	1
BGV008218	SLC	CRI	11.075	-85.64166666666668		slc_small	1	1	3	3	3	3	2	0	2	1	0	1	2	1	1	1	1
BGV008219	SLC	CRI	13.825	-89.40833333333335		slc_small	3	4	2	2	2	3	3	0	2	2	0	1	2	2	1	1	2
BGV008221	SLC	SLV	13.924999999999999	-87.20833333333334			1	1	3	0		2	2	0			1	1	3	2	1
BGV008223	SLC	HND	12.058333333333334	-85.45833333333334		slc_small	2	3	2	1	1	3	2	0	2	2	0	1	2	2	1	1	1
BGV008224	SLC	NIC	12.025	-84.65833333333335		sll	3	4	5	0		3	2	0	2	2	1	2	2	2	1	1	1
BGV008225	SLC	NIC				slc_small	1	1	1	2	2	3	4	0	2	1	0	1	2		1	1	2
BGV008345	SLC	SLV				slc_small	2	3	3	2	2	3	2	0	3	1	0	1	2	2		1	1
BGV008347	SLC	HND				slc_small	2	3	2	2	2	3	2	0	1	1	0	1	2	2	1	1	1
BGV008348	SLC	CRI				slc_small	2	3	4	3	3	3	3	0	2	2	0	1	2	2	1	1	1
BGV008354	SLC	CRI	20.458333333333332	-97.325		slc_big	3	4	5	1	1	3	3	0		1	0	2	2	2	1	1
BGV012614	SLC	MEX					2	3	2	1	1	3	1	0	3	3	0	1	3	1	1	1	1
BGV012615	SLC	COL			disturbed	slc_small	1	1	2	1	1	2	2	0	3	2	0	1	2	1	1	1	1
BGV012627	SLC	COL	9.908333333333333	-83.69166666666668		slc_small	2	3	4	2	2	3	2	0	2	2	0	1	2	2	1	1	1
BGV013134	SLC	CRI				slc_small	1	2	2	2	2	3	2	1	3	2	0	1	2		1	1	1
BGV013175	SLC	COL	25.814444444444444	-108.98111111111112	disturbed	slc_small	2	3	4	3	3	3	2	0	2	1	0	1	2	2	1	1	1
BGV015728	SLC	MEX	25.990555555555556	-109.26888888888888		slc_small	2	3	1	2	2	3	3	0	2	1	0	1	1	1	1	1	1
BGV015729	SLC	MEX				slc_big	2	3	1	0		3	4	0	2	1	1	1	2	2	1	1	2
LA1712	SLC	CRI	20.175	-98.05833333333334	disturbed	slc_small	1	2	3	1	1	3	2	1	2	2	0	1	2		1	1	1
MEX-059	SLC	MEX	20.275	-97.95833333333334	market	slc_big	2	3	4	0		3	2	0	2	1	1	1		2	1	1	1
MEX-062	SLC	MEX	20.175	-96.05833333333334	cultivated	sll	3	4	5	0		3	2	0	2	3	1	2	2	2	1	1	2
MEX-068_R	SLC	MEX	20.175	-96.05833333333334	market	sll	3	4	5	0		3	2	0	2	2	1	4	2	2	1	1	2
MEX-069	SLC	MEX			market	sll	3	4	5	0		3	2	0	2	1	1	4	3	2	1	1	1
MEX-117	SLC	MEX			market												0
BGV012626	SLC	COL				slc_small	1	1	2	3	3	2	3	0	2	1	0	1	2		1	1	1
PI-129088	SLC	COL				slc_big	3	4	5	0		3	2	0	2	2	1	1	2	2	1	1	1
PI-406890	SLC	HND				slc_small	1	1	1	2	2	3	2	0	2	1	0	1	2	1	1	1	2
PI-487625	SLC	CRI					1	2	5	2	2	3	3	1	3	1	0	2	2	2	1	1	1
BGV007854	SLL	MEX	21.291666666666668	-89.25833333333334	cultivated	sll	3	4	7	0		3	2	0	2	1	1	1	3	3	1	1	1
BGV007857	SLL	MEX	21.091666666666665	-89.625	cultivated	sll	3	4	7	0		3	3	0	3	1	1	2	2	3	1	1	2
BGV007860	SLL	MEX	21.258333333333333	-89.04166666666667	market	sll	3	4	7	0		3	2	0		1	1	2	2	3	1	1
BGV007861	SLL	MEX	21.508333333333333	-89.00833333333334	weed_or_semi-cultivated	sll	4	5	6	2	2	3	2	0	1	1	0	2	2	3	1	1	1
BGV007862	SLL	MEX	21.224999999999998	-88.80833333333334	weed_or_semi-cultivated	sll	4	5	6	0		3	2	0	3	1	1	1	2	3	1	1	1
BGV007863	SLL	MEX	21.224999999999998	-89.80833333333334	weed_or_semi-cultivated	sll	1	1	6	0		3	2	0	3	1	1	1	2	3	1	1	2
BGV007864	SLL	MEX	21.224999999999998	-89.80833333333334	weed_or_semi-cultivated	sll	3	4	7	0		3	2	0	2	2	1	3	3	3	1	1	1
BGV007865	SLL	MEX	21.224999999999998	-89.80833333333334	weed_or_semi-cultivated	sll	3	4	7	0		3	2	0	3	2	1	1	2	3	1	1	2
BGV007866	SLL	MEX	21.008333333333333	-90.00833333333334		sll	3	4	7	0		3	3	0	2	1	1	1	2	3	1	1	2
BGV007867	SLL	MEX	20.875	-89.74166666666667		sll	3	4	7	0		3	3	0	1	1	1	1	2	3	1	1	1
BGV007868	SLL	MEX	21.008333333333333	-90.00833333333334		sll	3	4	7	0		3	3	0	1	1	1	4	2	3	1	1	2
BGV007869	SLL	MEX	20.508333333333333	-89.50833333333334		sll	3	4	7	0		3	3	0	1	1	1	3	2	3	1	1	2
BGV007870	SLL	MEX	20.491666666666667	-89.70833333333334		sll	3	4	7	0		3	3	0	4	2	1	1	2	2	1	1	1
BGV007871	SLL	MEX	20.491666666666667	-89.70833333333334		sll	3	4	7	0		3	3	0	3	2	1	1	2	2	1	1	1
BGV007872	SLL	MEX	20.308333333333334	-89.42500000000001		sll	3	4	7	0		3	3	0	3	1	1	1	2	3	1	1	1
BGV007873	SLL	MEX	20.508333333333333	-89.50833333333334		sll	3	4	7	0		3	3	0	3	2	1	2	2	2	1	1	2
BGV007875	SLL	MEX	20.808333333333334	-89.40833333333335	weed_or_semi-cultivated	sll	3	4	6	0		3	3	0	2	1	1	1	2	2	1	1	1
BGV007876	SLL	MEX	20.691666666666666	-88.22500000000001		sll	3	4	6	0		3	2	0	1	1	1	1	2	2	1	1
BGV007878	SLL	MEX	20.325	-90.04166666666667		sll	3	4	7	0		3	3	0	3	2	1	3	2	3	1	1	3
BGV007936	SLL	MEX	20.974999999999998	-89.64166666666668		sll	3	4	7	0		3	2	0	3	2	1	2	2		1	1	2
