## Supplemental Table 3. Introgressed and selected regions for "Haplotype analyses reveal novel insights into tomato history and domestication including long-distance migrations and latitudinal adaptations"

### Sheet: introgressed_and_selected_regio
Region	Size (kb)	Number of genes in region	Introgressed in	Possible SP origins	Biological functions annotated in region	Genes with biological functionts that might indicate an involvement in latitudinal adaptation
SL4.0ch01:90,520,618-90,839,177	318	31	SLC Ec	SP Ec	Defense, root development, light response	Solyc01g112320: FAR1-RELATED
SL4.0ch02:10,710,483-27,309,754	16599	401	SLC Ec	SP Pe	Many	Solyc02g032185: Nuclear factor Y, might regulate flowering; Solyc02g021650: DNA damage-binding protein 1b. Component of light signal transduction machinery. Involved in repression of photomorphogenesis in darkness
SL4.0ch03:51,304,614-52,313,086	1008	43	SLC Ec	SP Ec	Defense, seed dormancy, photosynthesis, secondary wall cellulose deposition	Solyc03g095720: Transcription elongation factor, involved in the control of seed dormancy and germination
SL4.0ch04:46,687,437-49,496,049	2808	97	SLC Ec and SLC Pe	SP Pe or SP Ec	flowering, morphogenesis, defense	Solyc04g050720:PHD finger-containing protein. Interacts with BDT1, acts with other PHD proteins to associate with flowering genes
SL4.0ch04:18,101,627-19,361,664	1260	22	SLC Ec and SLC Pe	SP Pe or SP Ec	flowering, morphogenesis	Solyc04g160300: Agamous like; Solyc04g026030: spermidine synthase, might induce early flowering
SL4.0ch05:5,285,926-5,453,251	167	17	SLC Ec	SP Pe	flowering, morphogenesis	Solyc05g056620: Macrocalyx, agamous-like 8
SL4.0ch06:31,003,139-31,108,535	105	7	SLC Ec	SP Ec	chloroplast development	Solyc06g050620: chloroplast development
SL4.0ch06:31,448,155-31,658,163	210	7	SLC Ec	SP Pe or SP Ec	defense, secondary wall cellulose deposition	Solyc06g050900: response to nematodes
SL4.0ch06:3,846,946-4,683,921	836	30	SLC Ec	SP Ec	vegetative and floral development, defense, photosynthesis	Solyc06g161130, Solyc06g009867, Solyc06g009870, Solyc06g009880, Solyc06g009893, Solyc06g009897, Solyc06g160940, Solyc06g009940; Solyc06g160940: Agamous like; Solyc06g009950: Photosystem I P700 chlorophyll a apoprotein A2
SL4.0ch07:56,749,054-56,801,963	52	5	SLC Ec	SP Pe or SP Ec	light response	Solyc07g043270: FAR-RED ELONGATED HYPOCOTYL 3
SL4.0ch08:7,331,324-49,663,802	42332	593	SLC Pe	SP Pe	Many	Solyc08g060840: FAR-RED IMPAIRED RESPONSE 1; Solyc08g061130: promotes photomorphogenesis in light
SL4.0ch11:12,901,633-43,568,128	30666	605	SLC Ec	SP Ec	Many
SL4.0ch11:6,247,520-6,301,792	54	3	SLC Ec	SP Ec	trichome anormality
